# The effects of Alcohol Dependence on the CSF Proteome in Mice: Evidence for Blood-Brain Barrier Dysfunction and Neuroinflammation

**DOI:** 10.1101/2025.11.10.687295

**Authors:** Natalie P. Turner, Michal Bajo, Amanda J Roberts, Marisa Roberto, John R. Yates

## Abstract

Alcohol use disorder (AUD) represents a significant neurological health burden, yet the biological mechanisms underlying alcohol-induced brain pathology remain incompletely understood. Moreover, the molecular underpinnings of the transition from alcohol exposure to alcohol dependence are not well-characterized. We used mass spectrometry (MS)-based proteomics in a preliminary discovery study to compare cerebrospinal fluid (CSF) of alcohol-exposed Non-dependent (Non-dep) versus alcohol-dependent (Dep) mice that underwent the chronic intermittent ethanol (alcohol) – two-bottle choice (CIE-2BC) procedure and systemic anti-IL-6 Receptor antibody administration. CSF samples from individual mice were processed for proteomic analysis and digested with trypsin overnight. Peptides were analyzed via data-independent acquisition (DIA)-MS and data were processed in DIA-NN at 1% FDR. We identified 611 unique proteins across both groups, with 140 proteins differentially detected in CSF from Dep mice and 67 proteins specific to alcohol-exposed but Non-dep controls. The Dep-specific proteins revealed signatures of blood-brain barrier (BBB) disruption, neuroinflammation, cellular stress responses, and complement system activation. In contrast, Non-dep-specific proteins indicated preserved protective mechanisms including complement regulation, anti-inflammatory signaling, and neuronal calcium homeostasis. Ethanol-dependent-specific findings include MMP2, BIP, and to a lesser extent VE-cadherin (CDH5) and VCAM1, indicative of the beginnings of endothelial damage and BBB disruption, alongside established neuroinflammation markers GFAP, CHI3L1, and CX3CL1. This work provides novel preliminary protein-level evidence that alcohol exposure and alcohol dependence are dichotomous; despite the small sample size and limited power for moderate effect sizes, there appears to be a clear molecular transition from maintained protective mechanisms to vascular damage, BBB breakdown, and sustained neuroinflammation.
