## Supplementary file 3 for "The effects of Alcohol Dependence on the CSF Proteome in Mice: Evidence for Blood-Brain Barrier Dysfunction and Neuroinflammation"

Replicate Name	BioReplicate	Peptide Retention Time	Chromatogram Precursor M/Z	Chromatogram Product M/Z	Fragment Ion	Condition	Area Normalized	Total Area Fragment	Total Area Normalized
CSF_M3_run2	1	54.2	557.827	557.827	precursor	Non-dep	34.0174%	106142400	100%
CSF_M5_run2	2	54.53	557.827	557.827	precursor	Non-dep	19.5473%	9236252	100%
CSF_M8_run2	3	54.18	557.827	557.827	precursor	Dep	33.3673%	29076664	100%
CSF_M11_run2	4	54.42	557.827	557.827	precursor	Dep	29.8618%	15246110	100%
CSF_M14_run2	5	54.55	557.827	557.827	precursor	Non-dep	33.1536%	84074112	100%
CSF_M16_run2	7	54.43	557.827	557.827	precursor	Non-dep	23.1379%	18870042	100%
CSF_M18_run2	8	54.04	557.827	557.827	precursor	Non-dep	10.7659%	73678400	100%
CSF_M19	9	54.47	557.827	557.827	precursor	Dep	36.4781%	5504934	100%
CSF_M20	10	54.22	557.827	557.827	precursor	Dep	39.1226%	22715104	100%
CSF_M3_run2	1	54.2	557.827	558.3284	precursor [M+1]	Non-dep	19.333%	106142400	100%
CSF_M5_run2	2	54.53	557.827	558.3284	precursor [M+1]	Non-dep	19.9393%	9236252	100%
CSF_M8_run2	3	54.18	557.827	558.3284	precursor [M+1]	Dep	14.8356%	29076664	100%
CSF_M11_run2	4	54.42	557.827	558.3284	precursor [M+1]	Dep	6.0113%	15246110	100%
CSF_M14_run2	5	54.55	557.827	558.3284	precursor [M+1]	Non-dep	19.8242%	84074112	100%
CSF_M16_run2	7	54.43	557.827	558.3284	precursor [M+1]	Non-dep	15.1937%	18870042	100%
CSF_M18_run2	8	54.04	557.827	558.3284	precursor [M+1]	Non-dep	5.5984%	73678400	100%
CSF_M19	9	54.47	557.827	558.3284	precursor [M+1]	Dep	22.349%	5504934	100%
CSF_M20	10	54.22	557.827	558.3284	precursor [M+1]	Dep	16.9827%	22715104	100%
CSF_M3_run2	1	54.2	557.827	558.8298	precursor [M+2]	Non-dep	6.5772%	106142400	100%
CSF_M5_run2	2	54.53	557.827	558.8298	precursor [M+2]	Non-dep	0%	9236252	100%
CSF_M8_run2	3	54.18	557.827	558.8298	precursor [M+2]	Dep	4.8996%	29076664	100%
CSF_M11_run2	4	54.42	557.827	558.8298	precursor [M+2]	Dep	0%	15246110	100%
CSF_M14_run2	5	54.55	557.827	558.8298	precursor [M+2]	Non-dep	5.1555%	84074112	100%
CSF_M16_run2	7	54.43	557.827	558.8298	precursor [M+2]	Non-dep	0%	18870042	100%
CSF_M18_run2	8	54.04	557.827	558.8298	precursor [M+2]	Non-dep	0%	73678400	100%
CSF_M19	9	54.47	557.827	558.8298	precursor [M+2]	Dep	6.0831%	5504934	100%
CSF_M20	10	54.22	557.827	558.8298	precursor [M+2]	Dep	5.8009%	22715104	100%
CSF_M3_run2	1	54.2	557.827	886.5356	y8	Non-dep	2.7871%	106142400	100%
CSF_M5_run2	2	54.53	557.827	886.5356	y8	Non-dep	1.0257%	9236252	100%
CSF_M8_run2	3	54.18	557.827	886.5356	y8	Dep	1.6679%	29076664	100%
CSF_M11_run2	4	54.42	557.827	886.5356	y8	Dep	0%	15246110	100%
CSF_M14_run2	5	54.55	557.827	886.5356	y8	Non-dep	2.6641%	84074112	100%
CSF_M16_run2	7	54.43	557.827	886.5356	y8	Non-dep	1.0136%	18870042	100%
CSF_M18_run2	8	54.04	557.827	886.5356	y8	Non-dep	5.5061%	73678400	100%
CSF_M19	9	54.47	557.827	886.5356	y8	Dep	2.0912%	5504934	100%
CSF_M20	10	54.22	557.827	886.5356	y8	Dep	1.6298%	22715104	100%
CSF_M3_run2	1	54.2	557.827	773.4516	y7	Non-dep	5.1679%	106142400	100%
CSF_M5_run2	2	54.53	557.827	773.4516	y7	Non-dep	7.2193%	9236252	100%
CSF_M8_run2	3	54.18	557.827	773.4516	y7	Dep	5.0748%	29076664	100%
CSF_M11_run2	4	54.42	557.827	773.4516	y7	Dep	7.4078%	15246110	100%
CSF_M14_run2	5	54.55	557.827	773.4516	y7	Non-dep	4.9887%	84074112	100%
CSF_M16_run2	7	54.43	557.827	773.4516	y7	Non-dep	4.4555%	18870042	100%
CSF_M18_run2	8	54.04	557.827	773.4516	y7	Non-dep	10.3693%	73678400	100%
CSF_M19	9	54.47	557.827	773.4516	y7	Dep	3.6985%	5504934	100%
CSF_M20	10	54.22	557.827	773.4516	y7	Dep	3.7138%	22715104	100%
CSF_M3_run2	1	54.2	557.827	660.3675	y6	Non-dep	8.8481%	106142400	100%
CSF_M5_run2	2	54.53	557.827	660.3675	y6	Non-dep	14.272%	9236252	100%
CSF_M8_run2	3	54.18	557.827	660.3675	y6	Dep	11.4296%	29076664	100%
CSF_M11_run2	4	54.42	557.827	660.3675	y6	Dep	15.3616%	15246110	100%
CSF_M14_run2	5	54.55	557.827	660.3675	y6	Non-dep	9.1346%	84074112	100%
CSF_M16_run2	7	54.43	557.827	660.3675	y6	Non-dep	15.4903%	18870042	100%
CSF_M18_run2	8	54.04	557.827	660.3675	y6	Non-dep	17.6904%	73678400	100%
CSF_M19	9	54.47	557.827	660.3675	y6	Dep	7.0859%	5504934	100%
CSF_M20	10	54.22	557.827	660.3675	y6	Dep	8.5329%	22715104	100%
CSF_M3_run2	1	54.2	557.827	547.2835	y5	Non-dep	7.5035%	106142400	100%
CSF_M5_run2	2	54.53	557.827	547.2835	y5	Non-dep	11.9316%	9236252	100%
CSF_M8_run2	3	54.18	557.827	547.2835	y5	Dep	9.5641%	29076664	100%
CSF_M11_run2	4	54.42	557.827	547.2835	y5	Dep	11.5631%	15246110	100%
CSF_M14_run2	5	54.55	557.827	547.2835	y5	Non-dep	7.719%	84074112	100%
CSF_M16_run2	7	54.43	557.827	547.2835	y5	Non-dep	13.5908%	18870042	100%
CSF_M18_run2	8	54.04	557.827	547.2835	y5	Non-dep	14.843%	73678400	100%
CSF_M19	9	54.47	557.827	547.2835	y5	Dep	6.3475%	5504934	100%
CSF_M20	10	54.22	557.827	547.2835	y5	Dep	7.8637%	22715104	100%
CSF_M3_run2	1	54.2	557.827	460.2514	y4	Non-dep	0.7287%	106142400	100%
CSF_M5_run2	2	54.53	557.827	460.2514	y4	Non-dep	0%	9236252	100%
CSF_M8_run2	3	54.18	557.827	460.2514	y4	Dep	0.4941%	29076664	100%
CSF_M11_run2	4	54.42	557.827	460.2514	y4	Dep	1.2904%	15246110	100%
CSF_M14_run2	5	54.55	557.827	460.2514	y4	Non-dep	0.6467%	84074112	100%
CSF_M16_run2	7	54.43	557.827	460.2514	y4	Non-dep	0.169%	18870042	100%
CSF_M18_run2	8	54.04	557.827	460.2514	y4	Non-dep	1.7421%	73678400	100%
CSF_M19	9	54.47	557.827	460.2514	y4	Dep	0.5777%	5504934	100%
CSF_M20	10	54.22	557.827	460.2514	y4	Dep	0.5223%	22715104	100%
CSF_M3_run2	1	54.2	557.827	332.1928	y3	Non-dep	2.3862%	106142400	100%
CSF_M5_run2	2	54.53	557.827	332.1928	y3	Non-dep	1.9804%	9236252	100%
CSF_M8_run2	3	54.18	557.827	332.1928	y3	Dep	2.6343%	29076664	100%
CSF_M11_run2	4	54.42	557.827	332.1928	y3	Dep	2.6711%	15246110	100%
CSF_M14_run2	5	54.55	557.827	332.1928	y3	Non-dep	2.4297%	84074112	100%
CSF_M16_run2	7	54.43	557.827	332.1928	y3	Non-dep	3.6314%	18870042	100%
CSF_M18_run2	8	54.04	557.827	332.1928	y3	Non-dep	5.6177%	73678400	100%
CSF_M19	9	54.47	557.827	332.1928	y3	Dep	2.7847%	5504934	100%
CSF_M20	10	54.22	557.827	332.1928	y3	Dep	2.2416%	22715104	100%
CSF_M3_run2	1	54.2	557.827	229.1183	b2	Non-dep	7.4042%	106142400	100%
CSF_M5_run2	2	54.53	557.827	229.1183	b2	Non-dep	15.3088%	9236252	100%
CSF_M8_run2	3	54.18	557.827	229.1183	b2	Dep	9.772%	29076664	100%
CSF_M11_run2	4	54.42	557.827	229.1183	b2	Dep	14.8882%	15246110	100%
CSF_M14_run2	5	54.55	557.827	229.1183	b2	Non-dep	7.9126%	84074112	100%
CSF_M16_run2	7	54.43	557.827	229.1183	b2	Non-dep	14.1442%	18870042	100%
CSF_M18_run2	8	54.04	557.827	229.1183	b2	Non-dep	15.6447%	73678400	100%
CSF_M19	9	54.47	557.827	229.1183	b2	Dep	7.4357%	5504934	100%
CSF_M20	10	54.22	557.827	229.1183	b2	Dep	7.8447%	22715104	100%
CSF_M3_run2	1	54.2	557.827	342.2023	b3	Non-dep	4.8229%	106142400	100%
CSF_M5_run2	2	54.53	557.827	342.2023	b3	Non-dep	8.7757%	9236252	100%
CSF_M8_run2	3	54.18	557.827	342.2023	b3	Dep	6.0761%	29076664	100%
CSF_M11_run2	4	54.42	557.827	342.2023	b3	Dep	9.9535%	15246110	100%
CSF_M14_run2	5	54.55	557.827	342.2023	b3	Non-dep	5.6418%	84074112	100%
CSF_M16_run2	7	54.43	557.827	342.2023	b3	Non-dep	9.1736%	18870042	100%
CSF_M18_run2	8	54.04	557.827	342.2023	b3	Non-dep	10.7129%	73678400	100%
CSF_M19	9	54.47	557.827	342.2023	b3	Dep	4.7959%	5504934	100%
CSF_M20	10	54.22	557.827	342.2023	b3	Dep	5.5133%	22715104	100%
CSF_M3_run2	1	54.2	557.827	455.2864	b4	Non-dep	0.4238%	106142400	100%
CSF_M5_run2	2	54.53	557.827	455.2864	b4	Non-dep	0%	9236252	100%
CSF_M8_run2	3	54.18	557.827	455.2864	b4	Dep	0.1846%	29076664	100%
CSF_M11_run2	4	54.42	557.827	455.2864	b4	Dep	0.9911%	15246110	100%
CSF_M14_run2	5	54.55	557.827	455.2864	b4	Non-dep	0.7296%	84074112	100%
CSF_M16_run2	7	54.43	557.827	455.2864	b4	Non-dep	0%	18870042	100%
CSF_M18_run2	8	54.04	557.827	455.2864	b4	Non-dep	1.5095%	73678400	100%
CSF_M19	9	54.47	557.827	455.2864	b4	Dep	0.2726%	5504934	100%
CSF_M20	10	54.22	557.827	455.2864	b4	Dep	0.2319%	22715104	100%
